# Global analysis of protein and small-molecule substrates of ubiquitin-like proteins (UBLs)

**DOI:** 10.1101/2024.12.05.626486

**Authors:** Guang-Can Shao, Zhen-Lin Chen, Shan Lu, Qing-Cui Wu, Yao Sheng, Jing Wang, Yan Ma, Jian-Hua Sui, Hao Chi, Xiang-Bing Qi, Si-Min He, Li-Lin Du, Meng-Qiu Dong

## Abstract

**Abstract:** Ubiquitin-like proteins (UBLs) constitute a family of evolutionarily conserved proteins that share similarities with ubiquitin in 3D structures and modification mechanisms. For most UBLs including Small-Ubiquitin-like Modifiers (SUMO), their modification sites on substrate proteins cannot be identified using the mass spectrometry-based method that has been successful for identifying ubiquitination sites, unless a UBL protein is mutated accordingly. To identify UBL modification sites without having to mutate UBL, we have developed a dedicated search engine pLink-UBL on the basis of pLink, a software tool for identification of cross-linked peptide pairs. pLink-UBL exhibited superior precision, sensitivity, and speed than “make-do” search engines such as MaxQuant, pFind, and pLink. For example, compared to MaxQuant, pLink-UBL increased the number of identified SUMOylation sites by 50 ∼ 300% from the same datasets. Additionally, we present a method for identifying small-molecule modifications of UBLs. This method involves antibody enrichment of a UBL C-terminal peptide following enrichment of a UBL protein, followed by LC-MS/MS analysis and a pFind 3 blind search to identify unexpected modifications. Using this method, we have discovered non-protein substrates of SUMO, of which spermidine is the major one for fission yeast SUMO Pmt3. Spermidine can be conjugated to the C-terminal carboxylate group of Pmt3 through its N^1^ or also likely, N^8^ amino group in the presence of SUMO E1, E2, and ATP. Pmt3-spermidine conjugation does not require E3 and can be reversed by SUMO isopeptidase Ulp1. SUMO-spermidine conjugation is present in mice and humans. Also, spermidine can be conjugated to ubiquitin *in vitro* by E1 and E2 in the presence of ATP. The above observations suggest that spermidine may be a common small molecule substrate of SUMO and possibly ubiquitin across eukaryotic species.

**Highlights:**

1. A specialized software pLink-UBL enables precise identification of UBL modification sites on protein substrates.
2. pFind 3 blind search enables identification of unexpected small-molecule substrates of a UBL protein.
3. Spermidine is a small molecule substrate of fission yeast SUMO Pmt3 as well as mammalian SUMO proteins.
4. The C-terminal carboxyl group of Pmt3 can be attached to the N^1^ or likely also the N^8^ amino group of spermidine in the presence of E1, E2, and ATP, and can be detached by SUMO isopeptidase.
