## Supplemental Table S1 for "Global analysis of protein and small-molecule substrates of ubiquitin-like proteins (UBLs)"

### Sheet: Legend
		Supplementary Table S1. Yeast strains used in this study

### Sheet: strain
Species	Name	Mating type	Genotype
S. pombe	SY509	h-	Ura4-D18 his3::pHIS3K-Ptub1-his10-Avi-HA-6GS-pmt3(kanMX) leu1::pDual-Ptdh1-birA(leu1+) pmt3Δ::natMX
S. pombe	SY535	h-	Ura4-D18 his3::pHIS3K-Ptub1-his10-Avi-HA-5GS-ned8(kanMX) leu1::pDual-Ptdh1-birA(leu1+) ned8Δ::natMX
S. pombe	SY563	h-	Ura4-D18 his3::pHIS3K-Ptub1-his10-Avi-HA-6GS-urm1(kanMX) leu1::pDual-Ptdh1-BirA(leu1+) urm1Δ::natMX
S. pombe	DY8577	h-	leu1-32 ura4-D1 pmt3Δ::ura4 his3::pHIS3K-ptub1-HA-his10-pmt3 (kanMX)
S. pombe	DY29952	h-	ura4-D18 arg6::PB[ura4] pmt3Δ::his3(his3+) leu1::pDual-Pnmt81-GFP-slx8-1(ts)(leu1+) slx8Δ::NatMX his3::pHIS3K-Ptub1-HA-his10-pmt3(kanMX)
