## Supplemental Table S2 for "Global analysis of protein and small-molecule substrates of ubiquitin-like proteins (UBLs)"

### Sheet: Legend
		Supplementary Table S2. Plasmids used in this study

### Sheet: Plasmids
Name	Descriptive name	Description
PDB-S38	pETDuet-His6-GST	pETDuet plasmid expressing His6-GST from T7/lac promoter
PDB-S101	pETDuet-Pmt3(IG27)-His6-GST	pETDuet plasmid expressing Pmt3(IG27)-His6-GST from T7/lac promoter
PDB-S104	pETDuet-His6-Pmt3	pETDuet plasmid expressing His6-Pmt3 from T7/lac promoter
PDB-S111	pETDuet-His6-Ulp1	pETDuet plasmid expressing His6-Ulp1 from T7/lac promoter
PDB-S135	pET15b-His6-Ubc1	pET15b plasmid expressing His6-Ubc1 from T7/lac promoter
PDB-S136	pET15b-His6-Ubc6	pET15b plasmid expressing His6-Ubc6 from T7/lac promoter
PDB-S137	pET15b-His6-Ubc7	pET15b plasmid expressing His6-Ubc7 from T7/lac promoter
PDB-S138	pET15b-His6-Ubc8	pET15b plasmid expressing His6-Ubc8 from T7/lac promoter
PDB-S139	pET15b-His6-Ubc11	pET15b plasmid expressing His6-Ubc11 from T7/lac promoter
PDB-S140	pET15b-His6-Ubc13	pET15b plasmid expressing His6-Ubc13 from T7/lac promoter
PDB-S141	pET15b-His6-Ubc14	pET15b plasmid expressing His6-Ubc14 from T7/lac promoter
PDB-S142	pET15b-His6-Ubc15	pET15b plasmid expressing His6-Ubc15 from T7/lac promoter
PDB-S143	pET15b-His6-Ubc16	pET15b plasmid expressing His6-Ubc16 from T7/lac promoter
PDB-S144	pET15b-His6-Mms2	pET15b plasmid expressing His6-Mms2 from T7/lac promoter
PDB-S145	pET15b-His6-Rhp6	pET15b plasmid expressing His6-Rhp6 from T7/lac promoter
pDB3920	pET15b-His6-Uba1	pET15b plasmid expressing His6-Uba1 from T7/lac promoter
pDB3921	pET15b-His6-Ubc4	pET15b plasmid expressing His6-Ubc4 from T7/lac promoter
pDB3918	pET15b-His6-HA-Ubiquitin	pET15b plasmid expressing His6-HA-Ubiquitin from T7/lac promoter
pDB3915	pETDuet-His6-GST-Rad31~Fub2	pETDuet plasmid expressing His6-GST tagged Rad31~Fub2 fusion protein from T7/lac promoter
pDB3916	pETDuet-His6-GST-Hus5	pETDuet plasmid expressing His6-GST-Hus5 from T7/lac promoter
pDB3917	pETDuet-His6-GST-Pli1	pETDuet plasmid expressing His6-GST-Pli1 from T7/lac promoter
